# Homogenization of Rhizosphere Bacterial Communities by Pea (*Pisum sativum* L.) Cultivated under Different Conservation Agricultural Practices in the Eastern Himalayas

**DOI:** 10.1101/662775

**Authors:** Diptaraj Chaudhari, Krishnappa Rangappa, Anup Das, Jayanta Layek, Savita Basavaraju, Yogesh Shouche, Praveen Rahi

## Abstract

Conservation agriculture offers a suitable system to harmonize agriculture with the environment, especially in fragile ecosystems of North-East India. Soil microbes play pivotal roles in ecosystem functioning and act as indispensable indicators of overall fitness of crop plant and soil health. Here we demonstrated that altercations in residue management and tillage practices lead to the development of differential bacterial communities forcing the pea plants to recruit special groups of bacteria leading to highly homogenous rhizosphere communities. Pea rhizosphere and bulk soil samples were collected, and bacterial community structure was estimated by 16S rRNA gene amplicon sequencing and predictive functional analysis was performed using Tax4Fun. The effect on pea plants was evident in the bacterial communities as the overall diversity of rhizosphere samples was significantly higher to that of bulk soil samples. *Bacillus, Staphylococcus, Planomicrobium, Enterobacter, Arthrobacter, Nitrobacter, Geobacter*, and *Sphingomonas* were noticed as the most abundant genera in the rhizosphere and bulk soil samples. The abundance of Firmicutes and Proteobacteria altered significantly in the rhizosphere and bulk samples, which was further validated by qPCR. Selection of specific taxa by pea plant was indicated by the higher values of mean proportion of *Rhizobium, Pseudomonas, Pantoea, Nitrobacter, Enterobacter* and *Sphingomonas* in rhizosphere samples, and *Massilia, Paenibacillus* and *Planomicrobium* in bulk soil samples. Tillage and residue management treatments did not significantly alter the bacterial diversity, while their influence was observed on the abundance of few genera. Recorded results revealed that pea plant selects specific taxa into its rhizosphere plausibly to meet its requirements for nutrient uptake and stress amelioration under the different tillage and residue management practices.
