## Supplementary File S1 for "Homogenization of Rhizosphere Bacterial Communities by Pea (*Pisum sativum* L.) Cultivated under Different Conservation Agricultural Practices in the Eastern Himalayas"

### Sheet: Sheet1
Sample No	MFS transporter, ENTS family, enterobactin (siderophore)		tryptophan 2-monooxygenase [EC:1.13.12.3]		nitrogen fixation protein NifQ		MFS transporter, PHS family, inorganic phosphate transporter
	Bulk Soil	Rhizosphere Soil	Bulk Soil	Rhizosphere Soil	Bulk Soil	Rhizosphere Soil	Bulk Soil	Rhizosphere Soil
1	1.99e-05	2.61e-05	9.04e-06	1.35e-05	7.59e-06	1.9e-05	1.18e-08	2.46e-06
2	2.69e-05	2.12e-05	1.34e-05	1.26e-05	1.24e-05	2.04e-05	2.03e-06	2.43e-06
3	1.77e-06	2.18e-05	1.01e-06	9.22e-06	1.6e-06	1.59e-05	1.67e-06	1.63e-06
4	4.36e-05	3.27e-05	2.21e-05	1.51e-05	1.25e-05	2.06e-05	4.48e-07	5.69e-07
5	1.34e-05	2.7e-05	7.27e-06	1.06e-05	9.11e-06	1.47e-05	1.11e-06	8.26e-07
6	2.01e-05	1.35e-05	1.27e-05	9.89e-06	1.14e-05	1.8e-05	2.92e-07	5.12e-07
7	2.74e-05	3.15e-05	1.15e-05	1.07e-05	1.44e-05	1.49e-05	1.38e-06	2.62e-07
8	1.92e-05	7.93e-05	9.62e-06	1.11e-05	1.17e-05	1.52e-05	1.45e-06	3.4e-07
9	1.59e-05	2.36e-05	7.76e-06	5.81e-06	1.14e-05	9.94e-06	6.52e-07	1.38e-07
10	2.82e-05	1.73e-05	1.61e-05	1.28e-05	1.08e-05	2.22e-05	4.36e-07	4.42e-06
11	2.08e-05	3.28e-05	6.58e-06	7.92e-06	1.07e-05	1.45e-05	9.4e-07	1.59e-06
12	2.57e-05	2.97e-05	6.92e-06	8.01e-06	8.41e-06	1.57e-05	2.64e-06	1.08e-07
13	2.84e-05	3.58e-05	9.78e-06	1.21e-05	1.26e-05	1.67e-05	1.49e-06	5.09e-07
14	2.53e-05	3.4e-05	6.63e-06	1.02e-05	1.05e-05	1.96e-05	1.27e-06	1.67e-06
15	1.27e-05	3.84e-05	1.02e-05	1.11e-05	9.52e-06	1.77e-05	4.47e-07	2.31e-06
16	2.78e-05	4.1e-05	5.82e-06	9.21e-06	9.96e-06	1.87e-05	5.72e-08	2.06e-06
17	2.33e-05	3e-05	1.12e-05	1.09e-05	1.31e-05	1.83e-05	1.37e-06	9.28e-07
18	2.85e-05	3.16e-05	8.99e-06	1.32e-05	1.24e-05	2.02e-05	2.02e-07	2.19e-06
Mean	2.2715e-05	3.15167e-05	9.81222e-06	1.07756e-05	1.05606e-05	1.73467e-05	9.94222e-07	1.38622e-06
% higher abundance		38.74		9.81		64.25		39.42
