## Supplementary File S1 for "Homogenization of Rhizosphere Bacterial Communities by Pea (*Pisum sativum* L.) Cultivated under Different Conservation Agricultural Practices in the Eastern Himalayas"

### Sheet: Sheet1
	PC 1	PC 2	PC 3	PC 4	PC 5	PC 6	PC 7	PC 8	PC 9	PC 10	PC 11	PC 12	PC 13	PC 14	PC 15	PC 16	PC 17	PC 18	PC 19	PC 20	PC 21	PC 22	PC 23	PC 24	PC 25	PC 26	PC 27	PC 28	PC 29	PC 30	PC 31	PC 32	PC 33	PC 34
iron complex outermembrane recepter protein	-0.22104	-0.09447	0.14681	-0.0044577	-0.24609	0.05323	-0.094236	0.27544	0.1999	0.17461	-0.29158	0.12994	0.21252	0.18804	-0.11607	-0.059327	-0.055339	0.040897	0.099179	-0.044237	0.34954	-0.31469	-0.22027	-0.20512	0.03013	-0.35328	-0.018076	0.010547	0.098378	-0.0086739	-0.14093	-0.024755	0.093322	0.096043
hydrophobic/amphiphilic exporter-1	-0.14619	0.10711	0.21585	-0.25649	-0.27937	0.079557	-0.052959	0.047601	0.20285	0.03946	-0.41068	0.18722	-0.064209	-0.22974	0.38003	-0.19457	0.083242	0.10713	-0.040341	-0.023268	-0.28843	0.20123	0.074247	-0.059155	-0.26691	0.11764	-0.025701	-0.049835	-0.099776	0.087346	0.11902	-0.029804	0.05162	-0.054165
ribonuclease E	-0.22066	0.063217	0.21648	0.092983	0.078012	-0.071355	-0.096649	0.090711	-0.23346	-0.081969	-0.14922	-0.21148	0.22448	-0.01833	-0.053973	-0.035426	-0.11597	0.037486	0.18674	0.12304	0.062548	-0.24949	0.38981	-0.026209	-0.1527	0.23511	0.42382	-0.0030712	-0.18704	0.046135	-0.014569	0.27703	-0.15481	-0.004686
methyl-accepting chemotaxis protein	0.1491	0.056491	0.22521	-0.2393	-0.11295	0.13258	-0.30555	0.011967	0.37296	0.28678	0.16611	-0.54702	-0.16865	0.027169	-0.2599	-0.10126	0.12979	-0.039608	-0.046626	0.0060987	-0.093291	-0.017141	0.13959	0.10161	0.11002	-0.064903	0.024604	0.018874	-0.042175	0.069719	-0.022426	0.05066	-0.0081987	-0.033516
putative ABC transport system permease protein	-0.0564	0.25655	-0.0030623	0.24074	-0.020517	0.34376	0.33522	-0.11276	0.313	-0.050078	0.069843	0.027364	0.084729	0.058923	0.13842	0.0027619	-0.17633	-0.35677	-0.039233	0.2446	0.018048	-0.083512	0.2992	0.14143	-0.15344	-0.18537	-0.064131	0.045983	0.11994	0.16748	-0.16704	-0.03853	0.011704	-0.14417
serine/threonine protein kinase, bacterial	-0.14627	0.24686	0.17315	0.10068	0.094572	0.054419	-0.029113	-0.070289	-0.30027	-0.19042	-0.18311	-0.25831	-0.35522	-0.0065697	0.18525	0.071241	0.097353	0.30465	-0.35761	-0.002459	0.15465	-0.020886	0.076929	0.015766	0.054195	-0.3709	-0.091576	0.075398	0.18045	0.018917	-0.02766	0.085779	0.025634	0.10286
ATP-binding cassette, subfamily B, bacterial	0.17454	-0.14819	0.10273	0.29114	-0.019432	0.14626	0.22013	-0.072043	0.15854	-0.037881	0.097011	-0.16635	0.13164	0.19449	0.26428	-0.0028666	0.21856	0.30136	-0.076166	-0.19144	-0.2667	-0.38604	-0.056049	-0.27266	0.021743	0.2104	-0.15996	-0.05932	-0.11657	-0.041318	-0.10164	0.079984	-0.030874	0.051783
putative transposase	-0.17881	-0.22821	-0.17212	0.026011	-0.0029892	0.020312	-0.099079	0.18232	0.051965	-0.082124	0.10752	-0.16421	0.18622	0.033239	0.47831	-0.18976	0.46748	-0.14482	0.021618	0.10622	0.31355	0.12277	0.011013	0.23993	0.21123	0.080613	0.061815	0.080596	0.05173	0.051136	0.065028	-0.0032837	-0.013711	0.011657
3-oxoacyl-[acyl-carrier protein] reductase	-0.24253	0.079542	0.12326	-0.030115	-0.14228	-0.092343	0.18435	-0.11265	0.12805	-0.015677	0.16572	-0.081715	0.1944	0.0053113	-0.020764	0.22051	-0.0089319	0.48877	0.38177	0.30498	-0.159	0.20653	-0.16204	0.14634	0.13118	-0.09336	0.0015918	0.099592	0.20228	-0.053871	0.051143	0.065955	-0.086563	-0.13481
translation initiation factor IF-2	-0.15551	0.14315	0.28524	0.046366	0.094333	-0.18303	0.033663	0.20497	-0.27473	-0.02643	-0.0045151	-0.22728	0.1668	0.43189	-0.029934	-0.24706	-0.035482	-0.24421	0.041339	0.0097591	-0.25723	0.17872	-0.054857	-0.053269	-0.033701	0.02913	-0.29686	-0.11132	0.071206	-0.060806	0.060686	-0.29615	0.072444	-0.086965
RNA polymerase sigma-70 factor, ECF subfamily	-0.23449	0.1354	0.13935	0.030597	-0.12709	0.0052757	0.092764	-0.045098	-0.042923	0.08893	-0.0086178	0.062865	0.10277	-0.07481	-0.092886	0.076581	-0.15147	-0.028923	-0.11389	-0.20832	0.010852	0.018791	0.0087876	0.24734	0.37806	0.35605	-0.20888	0.30275	-0.14108	0.25866	-0.11465	0.06676	0.28057	0.32417
excinuclease ABC subunit A	0.037396	0.32548	0.12688	-0.056002	-0.049124	0.21931	0.098746	0.10723	-0.2286	-0.20718	0.1924	0.10447	0.051694	-0.36012	-0.19723	-0.29629	0.31708	-0.079194	0.055001	0.090057	-0.066397	-0.2299	-0.38516	0.034633	0.062773	-0.079503	0.059532	-0.031886	-0.16584	0.076043	-0.082341	0.031274	0.00022536	-0.13742
peptide/nickel transport system substrate-binding protein	-0.025126	-0.14898	0.29104	0.29949	-0.011065	-0.1922	-0.070268	-0.14153	0.23743	-0.26499	-0.11115	0.063503	-0.0026313	0.069659	-0.1833	0.12821	0.17071	-0.13729	-0.2744	-0.060687	-0.11333	0.033735	-0.22609	0.087412	-0.080401	0.023946	0.41035	0.27627	0.079362	0.11604	0.12319	-0.21849	-0.02121	-0.091035
putative ABC transport system ATP-binding protein	0.069992	0.26656	0.0014596	0.26217	0.1942	0.27805	0.07719	-0.098159	0.21025	-0.0082517	-0.26739	-0.019054	-0.066917	0.010863	-0.21585	-0.23806	0.061275	0.14642	0.15561	0.034251	0.32222	0.23963	0.00087688	-0.14614	0.16854	0.28094	0.023726	-0.072761	0.00068445	-0.21733	0.24791	-0.16731	-0.054671	0.12104
peptide/nickel transport system permease protein	0.087615	-0.19097	0.30456	0.15052	-0.12493	-0.1393	-0.082198	-0.26873	0.033463	-0.11092	0.016069	0.097946	0.037969	-0.071484	-0.10525	-0.2189	0.064778	-0.14478	-0.018951	0.088527	0.1216	0.17743	-0.039467	0.12134	-0.16875	0.058894	-0.25118	-0.19805	0.19758	-0.22559	-0.21052	0.50076	0.0026018	0.14987
GTP-binding protein	0.24417	-0.10185	0.10089	0.05723	-0.10848	0.030717	0.20486	0.057204	-0.12958	0.052609	-0.14217	0.0061579	-0.054879	0.25471	-0.082554	0.16818	0.1706	0.029388	0.074601	0.070701	0.21054	0.37832	-0.024252	-0.052586	-0.06223	-0.12323	-0.084269	0.045131	-0.49893	0.37415	-0.10345	0.14305	-0.12494	-0.14339
Cu2+-exporting ATPase	0.04986	-0.064955	0.29336	0.15922	-0.028615	0.47109	-0.36341	0.12105	-0.16346	0.069566	0.38664	0.33082	-0.068282	0.22415	0.1544	-0.01112	-0.21048	0.16103	0.015384	-0.073693	0.013018	0.12263	-0.0059465	0.12625	-0.034391	0.011002	0.14521	-0.0096292	0.011045	-0.0075043	0.11196	-0.0066151	0.021564	-0.016323
branched-chain amino acid transport system permease protein	-0.038325	-0.20546	0.20202	-0.27471	0.3368	0.10071	0.1996	-0.025	0.036636	0.032309	0.0058459	0.062484	0.006282	0.0084422	-0.013771	-0.10256	0.012397	0.0075168	0.031202	0.01872	0.028659	-0.13017	0.01523	0.22303	-0.22741	-0.13472	-0.18257	0.46632	-0.23339	-0.30878	0.1237	-0.07373	-0.23691	0.20555
DNA-directed RNA polymerase subunit beta'	0.25724	-0.0096258	0.098634	-0.069295	-0.11263	-0.0296	0.1755	0.10227	-0.080578	0.00064718	-0.067059	0.089673	-0.071696	0.058586	0.031035	-0.033782	0.087047	-0.013637	0.14215	0.070875	-0.16837	0.00052441	0.10024	0.15619	0.12568	-0.067477	0.2371	-0.20502	0.21436	0.1614	-0.18195	-0.2357	-0.30842	0.60375
DNA helicase II / ATP-dependent DNA helicase PcrA	0.22012	0.1082	0.15226	0.17848	0.082824	-0.056953	0.07743	0.047911	0.013738	0.10766	0.041682	-0.31621	0.20814	-0.35373	0.26996	0.10077	-0.20366	-0.13714	0.23987	-0.42202	0.094164	0.17613	-0.21551	0.0033074	-0.15058	-0.22037	0.10851	0.014981	-0.0010652	0.00083441	0.11473	0.031544	0.077131	0.1257
formate dehydrogenase, alpha subunit	0.10082	0.24471	-0.065077	-0.2158	0.16936	0.066979	-0.27689	-0.47788	-0.04372	-0.096788	-0.14464	0.15591	0.19794	0.30458	0.065581	0.055086	0.25813	-0.11681	0.32395	-0.20429	-0.10419	-0.069867	0.063701	-0.040093	0.066551	-0.15784	0.018984	0.1139	0.064144	0.1175	0.039702	0.13357	0.12235	0.042638
ATP-dependent Lon protease	0.11689	0.26296	0.11913	-0.24895	0.0012728	-0.065006	-0.09214	-0.13724	0.035826	0.04318	0.070549	-0.090143	0.0037523	0.15085	0.26724	0.26369	-0.12962	-0.12297	-0.15621	0.41434	0.24682	-0.13036	-0.40335	-0.10549	-0.14343	0.29473	0.025122	-0.06079	-0.067835	0.00066525	0.035147	-0.03174	-0.026066	0.17456
elongation factor G	0.24594	0.079055	0.1508	-0.077101	-0.029366	-0.026751	-0.0015955	0.053797	-0.11701	0.10572	-0.17997	0.026627	-0.11086	-0.021302	0.12055	0.063418	0.016291	0.011447	0.13915	-0.17993	0.16615	-0.067562	0.012362	0.13892	0.060353	0.28633	-0.014735	0.2398	0.27577	-0.16682	-0.46156	-0.15898	-0.16217	-0.44187
DNA-directed RNA polymerase subunit beta	0.25434	0.012605	0.086592	-0.074849	-0.088954	-0.054525	0.25587	0.1353	-0.038281	-8.8978e-05	-0.023633	0.034259	-0.06007	0.12184	0.036389	0.050473	0.11271	0.002196	0.015879	0.16156	-0.026168	0.011862	0.15343	0.063539	0.059777	-0.060042	0.29698	0.050014	-0.088687	-0.39948	0.0034234	0.054324	0.68231	0.02385
carbamoyl-phosphate synthase large subunit	0.11285	0.27293	-0.051209	0.10811	0.2916	-0.077096	-0.19591	0.27823	0.17391	0.10247	-0.16438	0.1561	0.35729	-0.0044535	-0.03153	0.23139	0.11318	0.13181	-0.28661	0.0095269	-0.12351	0.038094	0.0099935	0.37003	0.038758	-0.081651	-0.078423	-0.23931	-0.15395	-0.16316	-0.10849	0.080883	-0.10183	-0.024795
peptide/nickel transport system ATP-binding protein	0.13345	-0.12291	0.31772	0.091556	-0.043804	-0.21311	-0.14144	-0.2879	-0.059257	0.055867	0.057217	0.1225	0.13879	-0.28595	0.099754	0.035589	0.0019667	0.026425	0.028629	0.18698	0.15486	-0.16487	0.28842	-0.056243	0.27877	-0.15397	-0.19036	-0.15748	-0.20689	0.016672	0.12114	-0.40255	0.036016	-0.11325
branched-chain amino acid transport system substrate-binding protein	-0.13824	-0.17299	0.1756	-0.22435	0.33456	0.11307	0.16218	0.016648	0.044766	-0.045468	0.069107	-0.011213	-0.0011942	-0.058644	-0.15628	0.19682	0.19546	0.14424	0.064861	-0.14427	0.20821	-0.052898	0.04612	0.13101	-0.30384	0.16052	-0.050701	-0.37203	0.19374	0.29324	-0.022791	-0.15278	0.2927	-0.036441
ribonucleoside-diphosphate reductase alpha chain	0.11401	0.22683	0.063972	-0.23059	-0.092451	-0.26503	0.010823	0.21984	0.29996	-0.57954	0.28846	0.096788	0.012852	0.10707	0.014873	-0.085611	-0.1306	0.1274	-0.012065	-0.24118	0.22331	0.045496	0.20307	-0.10817	0.024136	-0.007331	-0.05997	0.029006	-0.068977	0.01265	-0.0044564	0.0099925	-0.082283	0.0099525
multiple sugar transport system permease protein	-0.12189	0.14246	0.10108	0.25789	0.33619	-0.34653	-0.071532	0.19986	0.20584	0.21843	0.13158	0.21935	-0.47202	-0.017694	0.13045	-0.01912	0.13591	-0.06935	0.30873	0.1005	-0.068101	-0.10258	-0.017489	-0.10378	0.010353	0.0019045	-0.058011	0.07787	-0.042055	0.1382	-0.054341	0.13866	0.064142	0.048105
branched-chain amino acid transport system ATP-binding protein	-0.032572	-0.168	0.22254	-0.26277	0.42393	0.071476	0.17665	-0.021606	0.086034	0.039242	-0.027981	0.073609	0.10348	-0.036945	0.11266	-0.12734	-0.18941	-0.072457	-0.21231	0.03873	-0.077156	0.18562	-0.068392	-0.30349	0.4445	-0.070184	0.22515	-0.070539	0.078395	0.076791	-0.14553	0.20767	-0.052773	-0.13162
phosphoribosylformylglycinamidine synthase	0.26354	0.042252	-0.02341	0.031866	0.076489	0.0023063	-0.1123	0.19927	-0.089561	0.11519	0.10041	0.057907	0.31294	-0.17721	-0.11757	-0.014988	0.15437	0.12078	-0.14268	0.23183	-0.011459	0.13485	0.18221	-0.36756	-0.19948	0.055655	-0.12112	0.40795	0.32687	0.19264	0.012023	-0.0012623	0.091528	0.12373
beta-glucosidase	-0.14464	0.25135	0.010663	-0.040126	-0.1303	-0.23551	0.27188	-0.21673	-0.070493	0.48822	0.27322	0.15799	0.088485	0.12813	-0.0069701	-0.18339	0.19559	0.073547	-0.26466	-0.24047	0.18281	0.027226	0.09484	-0.023158	-0.12313	-0.028054	0.22098	-0.055528	0.036137	-0.050904	0.094399	0.016707	-0.14581	-0.050431
cobalt-zinc-cadmium resistance protein CzcA	-0.23889	0.045452	0.16183	-0.044975	-0.13975	0.18893	0.036015	0.13601	-0.034184	-0.031695	0.092463	0.056229	-0.045921	-0.10934	-0.061471	0.54697	0.29251	-0.34092	0.025642	-0.11917	-0.035805	0.099199	0.1541	-0.30239	0.10721	0.035584	-0.069749	-0.047151	0.030226	-0.30908	0.070265	0.048696	-0.18931	0.065964
DNA polymerase III subunit alpha	0.25696	-0.015436	0.10418	-0.043748	-0.078086	-0.033946	0.18095	0.18189	-0.045774	0.039865	-0.15466	0.072136	-0.044767	0.060827	-0.014587	0.042805	-0.042953	-0.094677	-0.014918	-0.0066197	0.020365	-0.26197	0.0096168	0.18186	0.16907	0.057751	-0.14012	-0.028306	0.27162	0.16049	0.6396	0.30555	-0.10248	-0.1709
